# Diel changes in the expression of a marker gene and candidate genes for intracellular amorphous CaCO_3_ biomineralization in *Microcystis*

**DOI:** 10.1101/2024.07.07.602159

**Authors:** Apolline Bruley, Juliette Gaëtan, Muriel Gugger, Claire Pancrace, Maxime Millet, Geoffroy Gaschignard, Manuela Dezi, Jean-François Humbert, Julie Leloup, Fériel Skouri-Panet, Isabelle Callebaut, Karim Benzerara, Elodie Duprat

## Abstract

Phylogenetically diverse cyanobacteria biomineralize intracellular amorphous calcium carbonate (iACC) inclusions. This includes several genotypes of the *Microcystis* genus, a potentially toxic, bloom-forming cyanobacterium found worldwide in freshwater ecosystems. While we ignore the biological function of iACC and the molecular mechanisms driving their formation, this process may impact local geochemical cycles and/or be used for bioremediation strategies. Recently, a marker gene of this biomineralization pathway, named *ccyA*, was discovered. However, the function of the calcyanin protein encoded by *ccyA* remains unknown. Here, based on an RNA-Seq approach, we assess the expression of the *ccyA* gene in *Microcystis aeruginosa* PCC 7806 during a 24 h day/night cycle. The *ccyA* gene shows a clear day/night expression pattern with maximum transcript abundances during the second half of the night. This is consistent with the assumption that iACC biomineralization is related with photosynthesis and may therefore follow a day/night cycle as well. Moreover, several genes directly co-localized upstream and downstream of *ccyA*, on the same DNA strand show a similar expression pattern, including a *cax* gene encoding a calcium/proton exchanger and a gene encoding a protein with a domain also present in the N-terminal region of calcyanins in many iACC-forming cyanobacteria. This suggests that they all could be part of an operon, and may play a concerted role in iACC formation. Last, several other genes involved in carbon concentrating mechanisms and calcium transport show an expression pattern similar to that of *ccyA*. Overall, this study provides a list of candidate genes that may be involved in the biomineralization of iACC by cyanobacteria and whose role could be, in the future, analyzed by biochemistry and genetics approaches.
