## Supplementary_Data for "Diel changes in the expression of a marker gene and candidate genes for intracellular amorphous CaCO_3_ biomineralization in *Microcystis*": PCC7806SL_TARGET.csv

Labels	Time	Replicate
t1_rA	t1	rA
t2_rA	t2	rA
t3_rA	t3	rA
t4_rA	t4	rA
t5_rA	t5	rA
t6_rA	t6	rA
t7_rA	t7	rA
t8_rA	t8	rA
t1_rB	t1	rB
t2_rB	t2	rB
t3_rB	t3	rB
t4_rB	t4	rB
t5_rB	t5	rB
t6_rB	t6	rB
t7_rB	t7	rB
t8_rB	t8	rB
t1_rC	t1	rC
t2_rC	t2	rC
t3_rC	t3	rC
t4_rC	t4	rC
t5_rC	t5	rC
t6_rC	t6	rC
t7_rC	t7	rC
t8_rC	t8	rC
