## Supplementary_Data for "Diel changes in the expression of a marker gene and candidate genes for intracellular amorphous CaCO_3_ biomineralization in *Microcystis*": PCC7806_[t4-t5]_DEG.BH.txt

genes	logFC	logCPM	LR	PValue	FDR
NZ_CP020771.1_cds_WP_036399680.1_1265	-1.52760413677979	8.2859786948556	73.0231672685624	1.28136876786855e-17	5.68927732933635e-14
NZ_CP020771.1_cds_WP_002743088.1_3059	-1.79777832834605	7.55092807762612	71.5829471927956	2.65844305731814e-17	5.90174358724627e-14
NZ_CP020771.1_cds_WP_002743813.1_1988	2.18310356682921	8.85566994497871	65.8772728581615	4.79893613023751e-16	7.10242547275152e-13
NZ_CP020771.1_cds_WP_084989901.1_2007	-2.09180490773833	4.78172039483968	61.5275305819481	4.36595658277004e-15	4.84621180687474e-12
NZ_CP020771.1_cds_WP_002743089.1_3060	-1.8288234477656	6.43135515954052	55.7994153728884	8.02554051408486e-14	7.12667997650735e-11
NZ_CP020771.1_cds_WP_002744485.1_3445	-1.77895219284334	7.85113539206417	55.1350464531445	1.12526503274161e-13	8.32696124228791e-11
NZ_CP020771.1_cds_WP_071591803.1_2006	-2.11197877964103	8.08760337118757	54.2045689005799	1.80666279855918e-13	1.14594040365754e-10
NZ_CP020771.1_cds_WP_002747682.1_4764	-1.68761857246822	7.21698922579923	52.8393438865022	3.61977216340171e-13	2.00897355068795e-10
NZ_CP020771.1_cds_WP_084989988.1_3072	-1.46392308713233	7.53788821992938	50.796462094296	1.02458229191292e-12	5.05460597343706e-10
NZ_CP020771.1_cds_WP_002741304.1_1362	2.19348534126033	4.72279663733222	50.2035160905423	1.38599249961201e-12	6.15380669827732e-10
NZ_CP020771.1_cds_WP_002748565.1_4501	1.17937092453218	7.84377004726148	48.5135448032666	3.28015507184351e-12	1.32398986536229e-09
NZ_CP020771.1_cds_WP_002743854.1_2005	-2.34986008467663	12.6018393202681	46.2206815971665	1.0565579227849e-11	3.90926431430411e-09
NZ_CP020771.1_cds_WP_002778562.1_3769	-1.82330037618363	8.61920475601998	46.022530258952	1.16900830944001e-11	3.9926129953182e-09
NZ_CP020771.1_cds_WP_002748569.1_4497	1.69868140032936	8.12536279111987	44.9319701231423	2.03999910299021e-11	6.4697114409118e-09
NZ_CP020771.1_cds_WP_002741306.1_1360	2.28658628597903	4.95669953791735	44.2731093543769	2.85612729748641e-11	8.45413680055976e-09
NZ_CP020771.1_cds_WP_002741311.1_1357	2.30571279494294	6.96047713155138	43.9774252871922	3.32185088917338e-11	9.21813621745614e-09
NZ_CP020771.1_cds_WP_002747676.1_4765	-1.37336912495527	8.89573749491236	43.5737783469434	4.08273086059155e-11	1.06631323653097e-08
NZ_CP020771.1_cds_WP_002743091.1_3061	-1.63064891169174	5.74108329264429	41.9875651658462	9.18556878048385e-11	2.26577363251935e-08
NZ_CP020771.1_cds_WP_002741302.1_1364	2.00856211263132	4.61947601879806	41.8124194917887	1.00463254685875e-10	2.34766763581728e-08
NZ_CP020771.1_cds_WP_002746192.1_2939	-0.994342290196924	5.36143353263738	41.5210545349072	1.16608279945604e-10	2.46543220456419e-08
NZ_CP020771.1_cds_WP_002740822.1_3413	-1.20406082905828	9.37812083809592	41.523225911993	1.16478834347832e-10	2.46543220456419e-08
NZ_CP020771.1_cds_WP_002741310.1_1358	2.34998473875525	6.52974388055799	41.2962278448095	1.30821102862961e-10	2.64020771232522e-08
NZ_CP020771.1_cds_WP_036400280.1_2310	-1.76998707632058	9.43777297437489	40.9414618029424	1.56857798445613e-10	3.02803750042836e-08
NZ_CP020771.1_cds_WP_002736739.1_3124	2.08788632461623	6.57752202507718	40.6501751400042	1.8207092456112e-10	3.36831210438072e-08
NZ_CP020771.1_cds_WP_002746102.1_3479	3.19845182304094	7.44607775890942	40.3398228334664	2.13414244952596e-10	3.7902369903581e-08
NZ_CP020771.1_cds_WP_002744481.1_3443	-1.62915633900314	6.75438326765484	39.6282239352673	3.07211200781041e-10	5.246222044107e-08
NZ_CP020771.1_cds_WP_002744484.1_3444	-1.64019076683542	7.70538625204569	39.3620660927509	3.52070550331138e-10	5.78960460544538e-08
NZ_CP020771.1_cds_WP_002744478.1_3441	-1.61387313577318	8.96880782587096	38.0623015632278	6.85213296335954e-10	1.0865525127613e-07
NZ_CP020771.1_cds_WP_002746936.1_2542	1.3493743854478	7.10354042536177	37.2733832848399	1.02676442872711e-09	1.57201174605116e-07
NZ_CP020771.1_cds_WP_002744406.1_1061	-1.56972059182595	10.1366247164482	37.0936316736068	1.12590832020837e-09	1.61325590815442e-07
NZ_CP020771.1_cds_WP_002744476.1_3440	-1.49450286516593	9.00535260843003	37.0928281608281	1.12637236830602e-09	1.61325590815442e-07
NZ_CP020771.1_cds_WP_036399609.1_1356	2.3293811454173	7.00967907305559	36.4510844110151	1.56546009319052e-09	2.17207587930185e-07
NZ_CP020771.1_cds_WP_002741826.1_4157	-1.56352148956558	10.1599481231668	35.780577607595	2.20838528559382e-09	2.97128202061713e-07
NZ_CP020771.1_cds_WP_002754350.1_2321	1.14688480471319	7.86514870028763	35.6466644908985	2.36552567387733e-09	3.08909823294569e-07
NZ_CP020771.1_cds_WP_002741314.1_1355	2.2823563664723	4.95306061839779	34.8661087399443	3.53175353332688e-09	4.37674476029495e-07
NZ_CP020771.1_cds_WP_002731647.1_1361	2.31920403943297	4.19648291394143	34.8567823260789	3.54871196780671e-09	4.37674476029495e-07
NZ_CP020771.1_cds_WP_036402568.1_4763	-1.38199121333071	9.75874501530669	34.7926697266244	3.66751735465309e-09	4.4010208255837e-07
NZ_CP020771.1_cds_WP_084989927.1_2311	-1.68397270201436	10.5398300073303	34.4883619676119	4.28807559557761e-09	5.01027780114858e-07
NZ_CP020771.1_cds_WP_002744404.1_1062	-1.69797405647708	8.2428560009774	34.3278213709089	4.65676965022346e-09	5.16901431174804e-07
NZ_CP020771.1_cds_WP_002741308.1_1359	2.51983562190401	5.22401732135134	34.3373859688201	4.63394029264769e-09	5.16901431174804e-07
NZ_CP020771.1_cds_WP_002745478.1_3945	-1.27810721196461	10.1170072732006	34.0772101786447	5.29680063326161e-09	5.73604751504428e-07
NZ_CP020771.1_cds_WP_071591854.1_1744	1.23329862437866	6.44289837871701	33.3822974260184	7.57099848502836e-09	8.00362696988712e-07
NZ_CP020771.1_cds_WP_002743683.1_1925	-1.36541820628012	10.6754161014182	32.762950121458	1.04110385708143e-08	1.07500026173059e-06
NZ_CP020771.1_cds_WP_002746099.1_3481	2.79747446155462	7.79552155593019	32.5521645352158	1.1603582841771e-08	1.17090699585144e-06
NZ_CP020771.1_cds_WP_016515725.1_3480	2.86458876255363	6.96745370084712	32.2814956756745	1.33377487109964e-08	1.31599120615164e-06
NZ_CP020771.1_cds_WP_002769587.1_3442	-1.57645326452196	7.00847928272445	32.1031810535912	1.46197736995702e-08	1.41112598317591e-06
NZ_CP020771.1_cds_WP_002741301.1_1365	1.37969741467628	6.2161194652454	30.8090208796127	2.84711268941712e-08	2.6896128385132e-06
NZ_CP020771.1_cds_WP_002744497.1_3451	1.40948872039315	11.3087515439233	29.6636651866588	5.138907922677e-08	4.75348982847622e-06
NZ_CP020771.1_cds_WP_002732383.1_1363	2.23607723496178	4.68399160667339	28.9769201421349	7.32457979192305e-08	6.63696617880374e-06
NZ_CP020771.1_cds_WP_002748564.1_4502	1.23471006954305	4.69607644012176	28.3912751852026	9.91109720054862e-08	8.80105431408718e-06
NZ_CP020771.1_cds_WP_002733765.1_1583	2.66477830642321	8.56705276626719	28.0689065200571	1.17071764707958e-07	1.01921301039869e-05
NZ_CP020771.1_cds_WP_002736250.1_3883	-1.68607860736325	4.57360904392175	27.7097109838039	1.40953357237888e-07	1.20352481949274e-05
NZ_CP020771.1_cds_WP_002744418.1_1052	-1.23045652618581	6.35276936771812	27.3945739669862	1.65896067028144e-07	1.38977082566973e-05
NZ_CP020771.1_cds_WP_002743684.1_1926	-1.18089815581089	7.34489100638183	27.3264270101774	1.71846655962305e-07	1.41296139346784e-05
NZ_CP020771.1_cds_WP_002742707.1_2309	-1.24550468714412	9.05868800283448	26.9963782875047	2.03837031698848e-07	1.64552076498707e-05
NZ_CP020771.1_cds_WP_002740989.1_1532	-1.5242340339319	7.05402053071117	26.4541685836123	2.69865474779099e-07	2.13964769289143e-05
NZ_CP020771.1_cds_WP_002747608.1_1743	0.832894837037238	5.33731994115799	26.4198401275357	2.74704316521932e-07	2.13980204448663e-05
NZ_CP020771.1_cds_WP_002775371.1_879	1.12589999817063	7.03136394404219	26.3464359120921	2.85344975918688e-07	2.1843649880672e-05
NZ_CP020771.1_cds_WP_002741039.1_1498	-1.23874286621037	7.12289341706652	26.2457583472633	3.0061436707431e-07	2.26225049120329e-05
NZ_CP020771.1_cds_WP_002743680.1_1924	-0.990445991466585	3.51481154169432	25.8113226961274	3.76473464688618e-07	2.74023308724175e-05
NZ_CP020771.1_cds_WP_002740603.1_4408	-0.762782491351689	5.44023750602405	25.8180144614716	3.75170496977445e-07	2.74023308724175e-05
NZ_CP020771.1_cds_WP_002749646.1_4088	-1.14692304166949	4.23066328150891	25.3381589713395	4.81096571890468e-07	3.44527222450593e-05
NZ_CP020771.1_cds_WP_002741315.1_1354	1.92612344318172	5.8570588698896	25.1389733350833	5.33437964680737e-07	3.7594675606071e-05
NZ_CP020771.1_cds_WP_002734546.1_1533	-1.79501527147975	7.28673915867557	25.0495407914749	5.58760607598704e-07	3.87640171521601e-05
NZ_CP020771.1_cds_WP_002740992.1_1530	-1.55084991024066	7.23063508356944	23.1885444281339	1.46869626789957e-06	9.95526580091064e-05
NZ_CP020771.1_cds_WP_002743944.1_2057	1.34616651762627	7.38334213434316	23.1740127914232	1.47983680824347e-06	9.95526580091064e-05
NZ_CP020771.1_cds_WP_002742989.1_2988	-1.21546050526093	8.66616024179529	22.8642599053994	1.73854673345024e-06	0.000115211156664464
NZ_CP020771.1_cds_WP_002745275.1_222	1.33016970725238	7.16843816993765	22.6291144312412	1.96484478026749e-06	0.000128292806240995
NZ_CP020771.1_cds_WP_002748643.1_2850	-1.18127720680222	3.20962782872115	21.8905615608728	2.88650159271139e-06	0.000185740102487515
NZ_CP020771.1_cds_WP_002740991.1_1531	-1.41480314437206	6.52803317817449	21.4767009543334	3.58153934238461e-06	0.000227171924002681
NZ_CP020771.1_cds_WP_002748239.1_422	-1.07556886785062	6.75517789624445	21.2147616896054	4.10589982767942e-06	0.000256763313167558
NZ_CP020771.1_cds_WP_002743346.1_880	0.90022762941015	6.46395466712679	21.1465506616093	4.25466356551218e-06	0.000257667462705496
NZ_CP020771.1_cds_WP_036401076.1_1053	-1.05560936841084	9.10949593407011	21.1754918427853	4.19089527154412e-06	0.000257667462705496
NZ_CP020771.1_cds_WP_002741248.1_1385	1.68721551615531	7.91755158935004	21.1177135421836	4.31917107060268e-06	0.000257667462705496
NZ_CP020771.1_cds_WP_002733247.1_1609	-1.07809449458505	6.24455724672954	21.1029872301233	4.35249092407932e-06	0.000257667462705496
NZ_CP020771.1_cds_WP_002742422.1_86	0.773053194584846	3.89522417400803	21.0318436184069	4.51713057533655e-06	0.000260641587905789
NZ_CP020771.1_cds_WP_036401035.1_1115	-1.42094667061148	5.97772888444296	21.0305693961339	4.52013564611391e-06	0.000260641587905789
NZ_CP020771.1_cds_WP_002742629.1_2377	-1.01701774943459	5.8210034300457	20.9653983572827	4.67653783297446e-06	0.000266202922800085
NZ_CP020771.1_cds_WP_002748871.1_521	0.730635527053387	6.96513301587184	20.6772797691425	5.43571793925796e-06	0.000305501109497536
NZ_CP020771.1_cds_WP_002745772.1_1608	-1.01760131205096	9.134450012973	20.128493334482	7.24098689706873e-06	0.000401874772787314
NZ_CP020771.1_cds_WP_002748047.1_348	-1.49852927473775	5.47707943256085	19.8333082838742	8.44973534858728e-06	0.000459860420876152
NZ_CP020771.1_cds_WP_002740602.1_4407	-0.903798915331732	5.77824634631623	19.8235644458514	8.49291768284785e-06	0.000459860420876152
NZ_CP020771.1_cds_WP_084989803.1_335	-0.664657288240744	5.21216791368895	19.7812190348507	8.68317083327409e-06	0.000464497331322132
NZ_CP020771.1_cds_WP_036402560.1_4782	-1.47965203319756	1.09297101150436	19.2378137482734	1.1540467745796e-05	0.000609996152277788
NZ_CP020771.1_cds_WP_002748275.1_2869	-0.647044982271298	3.82278726435378	19.1853206041903	1.18622086756863e-05	0.00061962595905938
NZ_CP020771.1_cds_WP_036399405.1_3418	-1.45396935649261	1.50407318002127	19.1323869221574	1.21957727554522e-05	0.000629642221327996
NZ_CP020771.1_cds_WP_002748049.1_349	-1.3778357800718	2.93702693059147	19.073245208409	1.25796117392009e-05	0.000634698592296044
NZ_CP020771.1_cds_WP_002777485.1_1120	-1.40041193476681	6.87100941030125	19.0832931810528	1.2513553648916e-05	0.000634698592296044
NZ_CP020771.1_cds_WP_036401092.1_1041	-0.87485584313581	4.15054358823157	18.7726696830816	1.47262379064054e-05	0.00073465726184764
NZ_CP020771.1_cds_WP_002748499.1_4528	-1.12609134813435	9.91371988103956	18.6055993442474	1.6074771255717e-05	0.000793022048615374
NZ_CP020771.1_cds_WP_002746190.1_2941	-0.651793093218739	5.76866027395138	18.5135029119545	1.68704846271858e-05	0.000823131337853902
NZ_CP020771.1_cds_WP_002744435.1_1040	-1.07655219807349	6.0218722594869	18.0164189408391	2.19007878380511e-05	0.00105695106522768
NZ_CP020771.1_cds_WP_002748869.1_520	0.939040503591617	5.59845986742361	17.7326392635506	2.54226941447087e-05	0.00121372862368287
NZ_CP020771.1_cds_WP_002743981.1_2082	-1.70842126563308	4.4707569663989	17.6409588085566	2.66780454591003e-05	0.00126011193445112
NZ_CP020771.1_cds_WP_002737145.1_3236	0.749370531511772	5.92374137920591	17.5995119419052	2.726583133863e-05	0.00127431885414229
NZ_CP020771.1_cds_WP_036402170.1_2681	1.31744041128737	9.49801603275762	17.5195270282688	2.84371987662951e-05	0.00131522044294115
NZ_CP020771.1_cds_WP_002748996.1_2402	0.888031919930346	8.59840890798845	17.3107187883117	3.17391477881437e-05	0.0014379777161159
NZ_CP020771.1_cds_WP_002746325.1_2821	-1.89299133800154	0.43248776028738	17.3141591799956	3.16817373940792e-05	0.0014379777161159
NZ_CP020771.1_cds_WP_231828515.1_4504	0.726348954669435	4.13265135476986	17.1870320292856	3.38740849992419e-05	0.00151920138784479
NZ_CP020771.1_cds_WP_002746530.1_2729	-1.4662333777215	8.24212265738712	17.0978596820853	3.55022918824369e-05	0.0015763017595802
NZ_CP020771.1_cds_WP_002739857.1_1859	1.437990216746	10.44109054229	17.05088022001	3.6391502608943e-05	0.00159978486716542
NZ_CP020771.1_cds_WP_036400155.1_148	0.688194497359239	5.04320530292198	17.0044189376541	3.72929238629532e-05	0.00162333903874031
NZ_CP020771.1_cds_WP_002748655.1_2857	1.79834374376619	10.3104049516393	16.9441916398243	3.84949181214217e-05	0.00164343688902993
NZ_CP020771.1_cds_WP_002746092.1_3483	0.889676494725498	6.01253520484048	16.9578401882527	3.82191568460454e-05	0.00164343688902993
NZ_CP020771.1_cds_WP_002749739.1_2252	-0.954152924847643	8.32411769644364	16.8421909966711	4.06201208910498e-05	0.00171261647529464
NZ_CP020771.1_cds_WP_002738397.1_4527	-0.855576238392379	8.40783675210767	16.8297725401224	4.08867897255026e-05	0.00171261647529464
NZ_CP020771.1_cds_WP_002746835.1_2575	-0.729354399216116	2.92458731558388	16.7632917370854	4.23445915381782e-05	0.00175710267691132
NZ_CP020771.1_cds_WP_036401623.1_3946	-0.839257662770029	9.25141160163658	16.5051007644396	4.85193708561713e-05	0.00199468524630926
NZ_CP020771.1_cds_WP_002746915.1_2552	-1.06065850628252	9.19185835471915	16.4657105594876	4.9537953050078e-05	0.00201787625268208
NZ_CP020771.1_cds_WP_002737360.1_25	-1.19334982300434	10.6505085584276	16.2909719886232	5.43221472532835e-05	0.00219263939822344
NZ_CP020771.1_cds_WP_002743093.1_3062	-1.3104265692635	3.70129287127048	16.0545560747914	6.15433667262463e-05	0.00246173466904985
NZ_CP020771.1_cds_WP_002748126.1_374	-0.749309376422192	9.17332048259712	15.9852874970387	6.38366568163909e-05	0.00253066746664978
NZ_CP020771.1_cds_WP_002746110.1_3477	0.615661659013923	5.76095488525146	15.9603323960175	6.46837483264011e-05	0.00254155612893116
NZ_CP020771.1_cds_WP_004157325.1_1858	1.42186396478001	9.48896559429141	15.8656226020834	6.80028169594688e-05	0.00264853076578984
NZ_CP020771.1_cds_WP_084989785.1_35	-0.799725575095859	8.26377066960113	15.8489359307398	6.86051024940274e-05	0.0026487535223781
NZ_CP020771.1_cds_WP_002744215.1_4100	-0.623028795042687	5.35023580246295	15.7146963819904	7.36497062048437e-05	0.00281900599611643
NZ_CP020771.1_cds_WP_004157352.1_1868	-1.03914529136334	7.76806021184603	15.6221912195948	7.73415888522792e-05	0.00293501414106085
NZ_CP020771.1_cds_WP_002743970.1_2068	-1.22679212152068	8.47400979349838	15.5647654192602	7.97265529408848e-05	0.00299988046658923
NZ_CP020771.1_cds_WP_002744275.1_1121	-1.46292596111061	10.380363650139	15.4527316763162	8.45945845257086e-05	0.00315630214532896
NZ_CP020771.1_cds_WP_002744279.1_1117	0.79466948947017	6.09719074466993	15.414431847465	8.63264789636852e-05	0.00319407972165635
NZ_CP020771.1_cds_WP_002741129.1_1449	-0.658070974720742	5.8655223724811	15.3111629018032	9.1176132710023e-05	0.00334563660522729
NZ_CP020771.1_cds_WP_002748060.1_356	-0.641609165896936	5.54983915631509	15.2599042128557	9.36842013274507e-05	0.00340949060568755
NZ_CP020771.1_cds_WP_002746179.1_2945	0.656896666347057	6.05015151500221	15.160546700586	9.87451923480201e-05	0.00356446060183097
NZ_CP020771.1_cds_WP_002735503.1_1807	0.764122703853599	11.0954871980847	15.0384440814029	0.000105343268604689	0.00377196865003887
NZ_CP020771.1_cds_WP_002746950.1_2527	0.873385886467712	4.40886280652034	15.0000034131794	0.000107510982276549	0.00381879009046303
NZ_CP020771.1_cds_WP_002747623.1_4784	-0.860252032234296	8.09320158900211	14.8797581823314	0.000114585967036259	0.00403779121937293
NZ_CP020771.1_cds_WP_002740815.1_3417	-1.31862335153213	2.01242051305955	14.8043313404057	0.000119261268371182	0.00416944906746494
NZ_CP020771.1_cds_WP_002741426.1_1299	-0.811157511643707	7.16168231926958	14.7372165161688	0.000123582599128422	0.00428677140726715
NZ_CP020771.1_cds_WP_002744277.1_1119	-1.44546458207631	3.12465175549464	14.6214254836165	0.000131411985316652	0.00452301716903825
NZ_CP020771.1_cds_WP_002743086.1_3058	-1.07423583977075	6.03554099466188	14.4348023760378	0.000145095966959242	0.00495558533306949
NZ_CP020771.1_cds_WP_002748886.1_531	-1.06150102850652	9.72269186326667	14.2898046058832	0.00015671137571568	0.00531143899372227
NZ_CP020771.1_cds_WP_002735503.1_1808	0.729712001033397	11.207028740285	14.2477328801474	0.000160253735153354	0.00539035290970374
NZ_CP020771.1_cds_WP_002742421.1_85	0.642302816777074	4.35859743728421	14.1925602566855	0.000165021688345579	0.00550899470867949
NZ_CP020771.1_cds_WP_002731777.1_848	-1.06768592709513	7.60856558143406	14.0670434249498	0.00017640789184547	0.00584515701338721
NZ_CP020771.1_cds_WP_002731954.1_1713	1.32179272642225	9.50217833965166	13.7188809769218	0.000212309328045403	0.00698261790015991
NZ_CP020771.1_cds_WP_002735918.1_3842	-0.806918038367444	9.32219248521311	13.6856408763882	0.000216100503907964	0.00705504586287766
NZ_CP020771.1_cds_4433	-0.475551051417166	4.87354152691996	13.6310125506307	0.000222479861401632	0.0072102962381259
NZ_CP020771.1_cds_WP_002747599.1_1739	1.0031107123174	6.65953072583067	13.5950542127558	0.000226782217799817	0.00729647135529846
NZ_CP020771.1_cds_WP_002746540.1_2725	-0.853573170834885	5.45981141059649	13.4915795948899	0.000239636382460458	0.00759989670088881
NZ_CP020771.1_cds_WP_002742855.1_3700	-0.906882564747106	6.04599311625181	13.4926112793963	0.000239504664202344	0.00759989670088881
NZ_CP020771.1_cds_WP_036401738.1_1607	-0.725209802436757	8.83004361553444	13.4764887036456	0.00024157144685035	0.00760693066677697
NZ_CP020771.1_cds_WP_002749209.1_816	0.757533408269021	6.31717385318844	13.3304295102822	0.00026113369975017	0.00805162240896357
NZ_CP020771.1_cds_WP_002745637.1_1173	-1.41981702121218	13.3646388297233	13.3363876326344	0.000260305307183603	0.00805162240896357
NZ_CP020771.1_cds_WP_004157345.1_1863	1.85757445536855	7.60311414263627	13.3487447255026	0.000258595661687184	0.00805162240896357
NZ_CP020771.1_cds_WP_002750073.1_1865	1.43100259104205	8.47842255116484	13.3167331691278	0.000263048071183131	0.00805471335209036
NZ_CP020771.1_cds_WP_002741005.1_1523	0.983526903042124	4.57219106257466	13.2751808052212	0.000268942948128242	0.00817881294307803
NZ_CP020771.1_cds_WP_036399673.1_1279	-1.28892402189126	4.6138854124482	13.2118649030797	0.000278182434704331	0.00834547304112994
NZ_CP020771.1_cds_WP_002745773.1_1610	-0.854761233624369	9.07108702352513	13.2235367681259	0.000276455460636561	0.00834547304112994
NZ_CP020771.1_cds_WP_002733676.1_1547	-1.10456422700583	6.8093153023525	13.1494497173132	0.000287603695629597	0.00857020408453295
NZ_CP020771.1_cds_WP_004157097.1_3770	-1.05983538035291	2.19449316280432	13.0814400985581	0.000298236080693392	0.0088277879885244
NZ_CP020771.1_cds_WP_002746837.1_2574	-0.695629614234206	5.07768505037259	13.0067176863543	0.000310375504549195	0.00912627311389686
NZ_CP020771.1_cds_WP_002740820.1_3414	-1.28882616984432	0.50970045815275	12.9651288676617	0.000317346615457121	0.00926986166203696
NZ_CP020771.1_cds_WP_002746182.1_2944	0.694702984578656	5.5205604305704	12.9244289865735	0.000324321574217412	0.00941168489885823
NZ_CP020771.1_cds_WP_002740070.1_1861	1.70285955277158	7.57416561033717	12.9092085125705	0.000326969526389341	0.0094269136179784
NZ_CP020771.1_cds_WP_002746620.1_2680	1.08694181286871	6.57492274984805	12.7950909646237	0.000347530084656954	0.00995505532823791
NZ_CP020771.1_cds_WP_002743085.1_3057	-0.878511154595227	3.31939729253749	12.7356834066879	0.000358744714002627	0.0102104264754594
NZ_CP020771.1_cds_WP_002793187.1_1862	1.79100078441115	7.82795301247908	12.6405638847201	0.000377466105527234	0.0106748376340186
NZ_CP020771.1_cds_WP_002743160.1_3099	-0.58615376045176	6.98794781377056	12.6010002274937	0.000385540383510694	0.0108341728024524
NZ_CP020771.1_cds_WP_002742303.1_3180	-1.17764737787249	7.87457740174694	12.5823996942616	0.00038939642959038	0.0108737116187502
NZ_CP020771.1_cds_WP_002732258.1_4481	0.678685757517658	9.87740304311228	12.4907954889638	0.000408962012798014	0.0113486958551449
NZ_CP020771.1_cds_WP_036399676.1_1278	-1.21525427427249	8.93119248119734	12.4529555709224	0.000417330918017632	0.0115090017142751
NZ_CP020771.1_cds_WP_002745474.1_3947	-0.73560086447031	9.39987312421133	12.4199108018816	0.000424780528108252	0.0115707088638076
NZ_CP020771.1_cds_WP_002736091.1_4505	1.05084338854411	7.30876746923574	12.4203219947891	0.000424687009326542	0.0115707088638076
NZ_CP020771.1_cds_WP_002742359.1_45	-0.523273261559406	5.62447786836501	12.376082172355	0.000434868682807293	0.0117732740955145
NZ_CP020771.1_cds_WP_002749149.1_3874	0.814832894605676	5.84826422297783	12.1753121755352	0.000484261943262716	0.0130310486550695
NZ_CP020771.1_cds_WP_036401094.1_1038	-0.73945590142954	7.23848156959494	12.0389879726479	0.000520992500221898	0.013934980126417
NZ_CP020771.1_cds_WP_002746839.1_2573	-0.759678841397963	7.30779452368698	12.0167677673694	0.000527240568763878	0.0140176534449798
NZ_CP020771.1_cds_WP_002742231.1_3218	-0.734307079624567	3.16303920309032	11.8920998020089	0.000563725343211316	0.0148984554991562
NZ_CP020771.1_cds_WP_002746591.1_2701	0.854106183925174	5.9151784238245	11.8636395928507	0.00057240568050441	0.0149816653257557
NZ_CP020771.1_cds_WP_002748498.1_4529	-1.00874482804689	8.82269408881598	11.859685451406	0.000573622321031187	0.0149816653257557
NZ_CP020771.1_cds_WP_084989880.1_1806	0.704997386113351	11.7224471918002	11.8394830936261	0.000579879206901009	0.0150565127405876
NZ_CP020771.1_cds_WP_002749415.1_574	1.51898008503021	7.09233852935431	11.8023978918	0.000591544817936327	0.0152701104164959
NZ_CP020771.1_cds_WP_036400609.1_881	0.888514136031112	4.43608029914545	11.7205757364438	0.000618128280637119	0.0158641015377388
NZ_CP020771.1_cds_WP_084989910.1_2121	-0.855325994914775	5.96312252095249	11.6759614867948	0.000633128128448744	0.0161556832776576
NZ_CP020771.1_cds_WP_002749645.1_4087	-1.32794273390574	2.2940799490141	11.5380998940054	0.000681842915350156	0.0172993288237411
NZ_CP020771.1_cds_WP_002744906.1_4575	0.90236647930718	7.41369973489624	11.5201932839788	0.000688442311870666	0.0173675219585554
NZ_CP020771.1_cds_WP_002749626.1_1779	-0.951172668113736	9.53960878284638	11.4710797746087	0.000706875982550459	0.0177318043080454
NZ_CP020771.1_cds_WP_002745358.1_640	0.656241631182855	4.94411453791309	11.4050642256008	0.000732441685008172	0.0182091519616364
NZ_CP020771.1_cds_WP_004157246.1_3119	-1.36507078322338	2.92525346900703	11.4008433927433	0.000734107702957864	0.0182091519616364
NZ_CP020771.1_cds_WP_002743853.1_2004	0.670840896614989	5.602766840951	11.3089591397036	0.000771339997509693	0.0190263866052391
NZ_CP020771.1_cds_WP_002747674.1_4766	-0.638115096736499	5.82224416015671	11.2777576021889	0.000784412483424178	0.019241941582339
NZ_CP020771.1_cds_WP_002776286.1_46	-0.630727008435046	7.76044404062947	11.2288551009195	0.000805353108430107	0.0196470758320312
NZ_CP020771.1_cds_WP_002740068.1_1860	1.33001565635393	9.07929087417666	11.1886048691913	0.000823012033679966	0.0199681608171533
NZ_CP020771.1_cds_WP_004157348.1_1864	1.6931701675883	9.28051310094333	11.0474113501071	0.00088811115753257	0.0214305083665468
NZ_CP020771.1_cds_WP_002745739.1_1135	0.815303309182844	5.30552792754778	10.9770476564224	0.000922472714539354	0.0221393451489445
NZ_CP020771.1_cds_WP_002744360.1_1079	-1.51790074252862	0.837458606029779	10.9393701939717	0.000941421651200431	0.0223524712905343
NZ_CP020771.1_cds_WP_002746976.1_1797	0.594615417775623	8.28397080985996	10.9404284527073	0.000940884091978024	0.0223524712905343
NZ_CP020771.1_cds_WP_002746975.1_1796	0.687288434202648	7.3313065930197	10.8394639840786	0.000993594907738938	0.0234657520763877
NZ_CP020771.1_cds_WP_002741999.1_3346	0.759046576619377	5.12961423069853	10.8201454345843	0.00100401602058685	0.0235864081026753
NZ_CP020771.1_cds_WP_002744625.1_2251	-1.71967570271282	-0.533900183749695	10.8010342898916	0.00101443401954279	0.0237057212987893
NZ_CP020771.1_cds_WP_190537378.1_1137	0.796636714039766	4.8129398351511	10.7035297882066	0.0010693132679178	0.0248573346050002
NZ_CP020771.1_cds_WP_002748045.1_347	-1.20194444263853	3.34030676189301	10.6790239064477	0.00108357222094615	0.0250576076093796
NZ_CP020771.1_cds_WP_002741782.1_4178	0.68523594062062	5.4949482330061	10.5710638563382	0.0011487159875396	0.0264264196097192
NZ_CP020771.1_cds_WP_036401352.1_4608	0.6857621056239	3.73922037033519	10.5351845935366	0.00117123183652568	0.0268055121349176
NZ_CP020771.1_cds_WP_002747606.1_1742	-0.601358901944778	5.360768069755	10.5196072689879	0.00118114583415883	0.0268937820700781
NZ_CP020771.1_cds_WP_002740746.1_597	-1.2148286769337	2.44881463878533	10.4936121013368	0.00119787960457479	0.0271356400220004
NZ_CP020771.1_cds_WP_002741054.1_1488	-1.05466768692987	6.34787167544947	10.371874972272	0.00127949538217732	0.0288373578521182
NZ_CP020771.1_cds_WP_002742345.1_40	0.729511897469196	3.86547108738248	10.3393850073827	0.00130221392103206	0.0292011606534461
NZ_CP020771.1_cds_WP_002742162.1_3259	0.601815078313043	5.64794555664303	10.2254509624976	0.00138515870304844	0.030905048449925
NZ_CP020771.1_cds_WP_002747668.1_4771	-0.883278775862144	6.47452640253555	10.1951089535442	0.00140813640284902	0.0312606281432482
NZ_CP020771.1_cds_WP_002742388.1_64	-0.525224634965209	4.19189623027335	10.1383299947869	0.00145217666168793	0.0319191305836357
NZ_CP020771.1_cds_WP_002749578.1_471	-1.02401903460497	7.09946572836576	10.1451363877487	0.00144682459063299	0.0319191305836357
NZ_CP020771.1_cds_WP_230457650.1_2868	-0.800452163719461	2.10855838052425	10.017880493407	0.00155027767061079	0.033907551022226
NZ_CP020771.1_cds_WP_084989794.1_209	0.49670697984103	4.78009141617672	9.93580518572187	0.00162094515398163	0.0352793945278355
NZ_CP020771.1_cds_WP_002740554.1_4382	0.94692772380102	7.84804396851886	9.88960015883288	0.00166215482230191	0.0359998410293682
NZ_CP020771.1_cds_WP_036400096.1_96	0.653109121494678	5.38368466715492	9.86459390556314	0.00168489862874345	0.0363152908331111
NZ_CP020771.1_cds_WP_002748602.1_4483	0.435490891254027	5.55976481198819	9.83623938953139	0.00171106953099372	0.0367012015343581
NZ_CP020771.1_cds_WP_036402974.1_2851	-1.06998579334761	4.1242372028893	9.79320596402787	0.00175157814302295	0.0373894565145283
NZ_CP020771.1_cds_WP_002740987.1_1534	-1.02293837592942	7.67407098851942	9.7818243189838	0.00176245360451595	0.0374415981055064
NZ_CP020771.1_cds_WP_002740409.1_798	1.16665925900477	6.53026053584881	9.67799100533562	0.00186488430914798	0.0392421153204599
NZ_CP020771.1_cds_WP_002749703.1_3682	0.500865851131299	4.63944687769115	9.68400770421957	0.00185878745015928	0.0392421153204599
NZ_CP020771.1_cds_WP_004156934.1_2338	0.77380627286392	10.8963958508689	9.64739086502282	0.00189620728470201	0.0397130204909288
NZ_CP020771.1_cds_WP_002734118.1_2790	0.678308903857453	4.80402010068065	9.58433738417445	0.00196244249500271	0.0409072520085072
NZ_CP020771.1_cds_WP_002766752.1_3437	-0.704835494993835	5.17665294947166	9.56665580412127	0.00198143400840182	0.0411101261556266
NZ_CP020771.1_cds_WP_002745784.1_1618	0.624492342627656	3.63094084948727	9.53059036167086	0.00202075107499284	0.0415376609859639
NZ_CP020771.1_cds_WP_002748347.1_2471	-0.569149128356335	5.47309235546121	9.53502222473691	0.00201587732171471	0.0415376609859639
NZ_CP020771.1_cds_WP_002746039.1_2975	1.36948817627462	9.64004829683778	9.4994626476944	0.00205532080508336	0.0420535685464061
NZ_CP020771.1_cds_WP_002743823.1_1990	1.11645890107544	3.35149593353431	9.39428990518987	0.00217662291269094	0.0443312189557237
NZ_CP020771.1_cds_WP_002748600.1_4484	0.68429362338071	5.65798467075257	9.30618260923845	0.00228381839323822	0.0463020715341448
NZ_CP020771.1_cds_WP_002746475.1_2755	-0.698686704504243	5.67250984349002	9.2685999623352	0.00233115827323165	0.0470470124234023
NZ_CP020771.1_cds_WP_002741578.1_1218	0.587788061769121	3.61052940733929	9.25062474628636	0.00235415099243194	0.0472466139933667
NZ_CP020771.1_cds_WP_002747253.1_3641	0.728823568991265	4.03429451065544	9.2442729517995	0.00236233069966833	0.0472466139933667
NZ_CP020771.1_cds_WP_002748596.1_4485	0.761737617421365	9.38735409132071	9.23308808588843	0.00237680450065671	0.0473229236902054
NZ_CP020771.1_cds_WP_002746040.1_2976	1.45743557121677	11.2952190876495	9.2026607581854	0.00241663609871392	0.0479011798137938
NZ_CP020771.1_cds_WP_002747455.1_3841	1.0119456059328	7.54233469019325	9.17810169849223	0.0024492792839426	0.0483324445364672
NZ_CP020771.1_cds_WP_002742474.1_109	-0.720448425867752	2.82462457857949	9.12443841093623	0.00252217297689613	0.0495469291019826
NZ_CP020771.1_cds_WP_002746805.1_2589	0.495087750053387	5.95647196046053	9.10845863834577	0.0025443017646964	0.0495469291019826
NZ_CP020771.1_cds_WP_002748604.1_4482	0.450404729516772	4.13233438211546	9.1141681481359	0.00253637269900896	0.0495469291019826
