## Supplementary_Data for "Diel changes in the expression of a marker gene and candidate genes for intracellular amorphous CaCO_3_ biomineralization in *Microcystis*": PCC7806_[t7-t8]_DEG.BH.txt

genes	logFC	logCPM	LR	PValue	FDR
NZ_CP020771.1_cds_WP_002733765.1_1583	-3.8954053118573	8.56705276626719	52.8204035094687	3.65484729202693e-13	1.62275219765996e-09
NZ_CP020771.1_cds_WP_002746192.1_2939	1.11651596225759	5.36143353263738	42.4926720657059	7.09475331387358e-11	1.57503523567993e-07
NZ_CP020771.1_cds_WP_002747668.1_4771	1.8888684308975	6.47452640253555	41.5917186361114	1.12468673625731e-10	1.66453636966081e-07
NZ_CP020771.1_cds_WP_004157116.1_3015	5.34908061447237	1.33783938844413	39.3140004594598	3.60844679542137e-10	4.00537594291772e-07
NZ_CP020771.1_cds_3719	-1.21042819648082	8.75201187480009	36.5347879120242	1.49965759416574e-09	1.33169594361918e-06
NZ_CP020771.1_cds_WP_024969757.1_1948	2.0441849536643	5.11871353432889	36.0954073940326	1.87889140827179e-09	1.39037964212113e-06
NZ_CP020771.1_cds_WP_004157113.1_3014	7.75067166859388	0.6095850323681	34.3724032570636	4.55131108799785e-09	2.88683160438721e-06
NZ_CP020771.1_cds_WP_002743981.1_2082	2.69160706161652	4.4707569663989	29.5545676719004	5.43643871874645e-08	2.41377879112343e-05
NZ_CP020771.1_cds_3554	7.71856404324854	3.34745150395947	29.6589074068697	5.15153645964127e-08	2.41377879112343e-05
NZ_CP020771.1_cds_3718	-1.34428769104823	6.16588783542207	29.6605591056792	5.14714884910828e-08	2.41377879112343e-05
NZ_CP020771.1_cds_WP_002746055.1_2980	-1.35595368911777	10.9386677466498	27.1467645570761	1.88580537035957e-07	7.61179622217863e-05
NZ_CP020771.1_cds_WP_002743422.1_912	-0.918671836673513	4.75087263593426	24.90328864672	6.02795069083997e-07	0.000223034175561079
NZ_CP020771.1_cds_WP_002732568.1_4198	1.36408332093709	4.80290892832482	24.636613545001	6.92239362246404e-07	0.000236426366798002
NZ_CP020771.1_cds_WP_002742903.1_3720	1.23933791334299	6.77604327649211	24.198148599487	8.69157928513862e-07	0.000262723123570113
NZ_CP020771.1_cds_WP_002740602.1_4407	1.09356851200479	5.77824634631623	24.1577597145987	8.87578120169301e-07	0.000262723123570113
NZ_CP020771.1_cds_WP_002748936.1_557	-1.17913421310991	3.57058967167495	24.0316193012999	9.47665964771401e-07	0.000262977305224064
NZ_CP020771.1_cds_WP_235616109.1_3108	-0.985563328070876	3.66130224444709	23.8004264463676	1.06858783995703e-06	0.000279090000553483
NZ_CP020771.1_cds_WP_002744435.1_1040	1.31973173749068	6.0218722594869	23.6359559937661	1.16392247843987e-06	0.000287100878015168
NZ_CP020771.1_cds_612	6.61972120208532	1.95158478295914	22.2575662793812	2.38417452096247e-06	0.000557143940688073
NZ_CP020771.1_cds_WP_036401094.1_1038	1.02264799932548	7.23848156959494	22.1104320337714	2.57407106428939e-06	0.000571443776272243
NZ_CP020771.1_cds_WP_036401025.1_4119	-1.3672020049388	10.9337170656736	21.8868240646594	2.89212904382605e-06	0.000611478712123223
NZ_CP020771.1_cds_WP_002746031.1_2969	-0.825870634287429	6.01852544585707	21.7091567504368	3.1727322906434e-06	0.000640315062293486
NZ_CP020771.1_cds_WP_153044877.1_4139	0.90122890775006	4.60173062396219	21.506893241499	3.52559066749993e-06	0.000680592285378248
NZ_CP020771.1_cds_WP_004157508.1_984	-0.871919507576156	4.25055546682477	21.3915354484782	3.74420558824457e-06	0.000692678033825246
NZ_CP020771.1_cds_WP_002746530.1_2729	1.62979502603297	8.24212265738712	20.6121247909875	5.62388102086867e-06	0.000960385835871418
NZ_CP020771.1_cds_WP_036399809.1_4226	1.18439434760102	7.86594601706483	20.6504389873588	5.51245462786398e-06	0.000960385835871418
NZ_CP020771.1_cds_WP_002745813.1_1644	2.01218861006596	5.10668591171518	19.9997371772395	7.74528092496165e-06	0.0012281802609582
NZ_CP020771.1_cds_WP_002744588.1_4299	-0.767906130130811	7.51953960476523	20.0377119722835	7.59298660084091e-06	0.0012281802609582
NZ_CP020771.1_cds_WP_002745618.1_1180	-0.97077109981754	5.89898522931062	19.8517221981732	8.36873030049554e-06	0.00128128146669656
NZ_CP020771.1_cds_WP_084990098.1_4616	-0.759649758226573	8.46525710641192	19.7605833184038	8.77742962736253e-06	0.00129905958484965
NZ_CP020771.1_cds_WP_036399515.1_1473	1.30771618982738	5.24868774829826	19.6331936955569	9.38249422524131e-06	0.00131615656363617
NZ_CP020771.1_cds_WP_002746976.1_1797	-0.800278406962734	8.28397080985996	19.6122685286802	9.48581307125169e-06	0.00131615656363617
NZ_CP020771.1_cds_WP_002734024.1_1322	-0.843616301651523	6.38771741154439	19.3751182397553	1.07397261319879e-05	0.00139054552854313
NZ_CP020771.1_cds_WP_002742629.1_2377	1.01558998525644	5.8210034300457	19.3786892106784	1.07196623374866e-05	0.00139054552854313
NZ_CP020771.1_cds_WP_002736250.1_3883	1.51860988145964	4.57360904392175	19.3360857430925	1.0961507544822e-05	0.00139054552854313
NZ_CP020771.1_cds_WP_036400820.1_1984	-0.872984018892205	6.34422028060757	19.1246362498254	1.22453983407128e-05	0.00150012153101101
NZ_CP020771.1_cds_4681	11.3551839821038	4.30496973623665	19.0852067674146	1.25010127584251e-05	0.00150012153101101
NZ_CP020771.1_cds_WP_002736485.1_3973	-0.764131460023431	5.82455797059367	18.6637287875995	1.55920497838809e-05	0.00182180792211661
NZ_CP020771.1_cds_WP_002745941.1_1698	-0.730569946508774	6.34620566731745	18.5446804538351	1.65967758993095e-05	0.00187627497133556
NZ_CP020771.1_cds_WP_002738851.1_4726	-0.813616474903044	4.77942897843499	18.509790335777	1.69033781201401e-05	0.00187627497133556
NZ_CP020771.1_cds_WP_002775448.1_835	-0.63515983438442	6.20879107406141	18.3983654632925	1.79211646136911e-05	0.00194073099718996
NZ_CP020771.1_cds_WP_002742231.1_3218	1.36967321372297	3.16303920309032	18.0390266087375	2.16422478502071e-05	0.00225162798995266
NZ_CP020771.1_cds_WP_084990003.1_3246	-0.868614557451276	8.85561150131936	18.0246494354019	2.18063071099019e-05	0.00225162798995266
NZ_CP020771.1_cds_WP_002742412.1_80	-0.993398900976246	3.47384692516585	17.8257571652277	2.42083904039362e-05	0.00235836742803651
NZ_CP020771.1_cds_WP_002743651.1_1919	-0.902628157187641	4.67287150111494	17.7519414873349	2.51660537236069e-05	0.00235836742803651
NZ_CP020771.1_cds_WP_002744691.1_2207	1.44909889882834	5.27268802324929	17.76108630355	2.50453755807563e-05	0.00235836742803651
NZ_CP020771.1_cds_WP_002732315.1_2727	-0.988799264124003	3.42337994143339	17.7271719272548	2.54958640868812e-05	0.00235836742803651
NZ_CP020771.1_cds_WP_002731506.1_4200	-0.739278746318397	7.63641129115308	17.757030166033	2.50988298450652e-05	0.00235836742803651
NZ_CP020771.1_cds_WP_002741308.1_1359	2.09541569613948	5.22401732135134	17.3154294186566	3.16605670984429e-05	0.00286883505953238
NZ_CP020771.1_cds_WP_004157383.1_288	1.3246602090037	7.62230043267823	17.105872331173	3.53528261108694e-05	0.00297410436336908
NZ_CP020771.1_cds_WP_002746974.1_1795	-0.921415409479835	7.89321169730705	17.0978915468622	3.55016962294057e-05	0.00297410436336908
NZ_CP020771.1_cds_WP_002740287.1_1883	1.41662060269957	5.98835635821068	17.1151654813456	3.51802662033313e-05	0.00297410436336908
NZ_CP020771.1_cds_WP_036400352.1_2895	2.23182925795287	5.27056591030434	17.1851836432717	3.39070610081172e-05	0.00297410436336908
NZ_CP020771.1_cds_WP_002742162.1_3259	0.999282054004545	5.64794555664303	16.9276308364028	3.88322071272851e-05	0.003192870363799
NZ_CP020771.1_cds_WP_002741521.1_1244	1.17875124708452	3.99286457752073	16.8134922243302	4.1239054417912e-05	0.00332911639300963
NZ_CP020771.1_cds_WP_002746839.1_2573	0.928300614907236	7.30779452368698	16.55510665679	4.72565555124329e-05	0.00374528454773282
NZ_CP020771.1_cds_WP_012267019.1_3095	-0.898087855856583	7.25931376806251	16.5222958275185	4.80813556803538e-05	0.00374528454773282
NZ_CP020771.1_cds_WP_002741853.1_4143	1.21962255510971	4.10746134230867	16.1080473284395	5.98292647679526e-05	0.00458003337189154
NZ_CP020771.1_cds_WP_002745620.1_1179	-0.966344445667591	4.38935101669135	16.0599917634541	6.13669514639094e-05	0.00461812312711454
NZ_CP020771.1_cds_WP_002741426.1_1299	0.874639896684814	7.16168231926958	15.8344417560883	6.9132605421245e-05	0.00511581280117213
NZ_CP020771.1_cds_WP_002745372.1_629	-1.43866442021694	1.94301817170021	15.790481045054	7.07576026413015e-05	0.00515022550372752
NZ_CP020771.1_cds_WP_002740987.1_1534	1.30635969818132	7.67407098851942	15.7502299074291	7.22791541208107e-05	0.00517612006929676
NZ_CP020771.1_cds_WP_002749050.1_950	-0.843966891591325	2.83972727381377	15.6168906264953	7.75586891047939e-05	0.00538063405664508
NZ_CP020771.1_cds_WP_002742836.1_2892	1.16400166975767	7.3870894840305	15.6311690252751	7.69752720429649e-05	0.00538063405664508
NZ_CP020771.1_cds_WP_196219936.1_4164	-0.732118433860472	8.65039421922052	15.4739684730843	8.36493799661272e-05	0.00571389610845546
NZ_CP020771.1_cds_WP_002733247.1_1609	0.976423252491228	6.24455724672954	15.3177213220354	9.08601450757522e-05	0.00611240975964151
NZ_CP020771.1_cds_WP_002744363.1_1078	-0.989938143236885	3.08308816132578	14.7661349528442	0.000121701624828783	0.00806500319760892
NZ_CP020771.1_cds_WP_002743089.1_3060	0.94937922813435	6.43135515954052	14.659284499772	0.000128798630648182	0.00840979294232249
NZ_CP020771.1_cds_WP_036401272.1_2139	0.739626411566069	5.85883055997335	14.3386510957125	0.000152697380606677	0.00957011560324859
NZ_CP020771.1_cds_WP_002742839.1_2890	1.8275002304312	4.02640458865027	14.3344852922703	0.00015303563239429	0.00957011560324859
NZ_CP020771.1_cds_WP_036399390.1_3433	-1.18058472803339	11.1430460232059	14.3754347848919	0.000149743127843577	0.00957011560324859
NZ_CP020771.1_cds_WP_002734546.1_1533	1.33652920648037	7.28673915867557	14.2600301425102	0.000159210068806839	0.00981795424308838
NZ_CP020771.1_cds_WP_036399973.1_3267	0.852749537390583	6.19155583865642	14.2199052719547	0.000162640967727596	0.00989213557137708
NZ_CP020771.1_cds_WP_002742474.1_109	1.10050359187794	2.82462457857949	14.0920420196147	0.000174078723918608	0.0103054604559816
NZ_CP020771.1_cds_WP_002746000.1_2493	1.33618752911021	8.80248769120882	14.1161923358017	0.000171858008773401	0.0103054604559816
NZ_CP020771.1_cds_WP_002742081.1_3298	1.18329145654306	5.72899772007116	13.9458320855361	0.000188154355110972	0.0108494199570483
NZ_CP020771.1_cds_WP_002747195.1_3614	0.901218355984611	5.78945559214154	13.9580191031928	0.000186938535735132	0.0108494199570483
NZ_CP020771.1_cds_WP_002748301.1_3500	-1.02294302393944	3.05939693170076	13.8680584307315	0.000196103192850303	0.0111627971314788
NZ_CP020771.1_cds_WP_194033526.1_3595	1.09247408164889	4.46254754343648	13.8340082415195	0.000199688950381984	0.011223024553114
NZ_CP020771.1_cds_WP_036399812.1_4222	1.71168050285371	4.98144606922629	13.7767843031658	0.000205864517606725	0.0114254807271733
NZ_CP020771.1_cds_WP_002741837.1_4149	0.921136165218222	9.1078888032964	13.7378594367138	0.000210174879359417	0.0115206970908125
NZ_CP020771.1_cds_WP_036399680.1_1265	0.658940195007125	8.2859786948556	13.6812684863775	0.000216604244269967	0.0117283273726665
NZ_CP020771.1_cds_WP_002735346.1_2339	0.927949296453321	8.82448499762699	13.5064823278648	0.000237740774471569	0.0124184592782796
NZ_CP020771.1_cds_WP_002746837.1_2574	0.852692782608956	5.07768505037259	13.5171707005488	0.000236390539419504	0.0124184592782796
NZ_CP020771.1_cds_WP_002743091.1_3061	0.967987201364387	5.74108329264429	13.5394524683044	0.000233600534365752	0.0124184592782796
NZ_CP020771.1_cds_WP_002741839.1_4148	1.18966434861717	6.2621216987397	13.4456598703638	0.000245573631873192	0.0126784526222904
NZ_CP020771.1_cds_WP_228036227.1_4181	-1.07495734611515	10.6253681222262	13.3576617443485	0.000257368996048095	0.01313469359142
NZ_CP020771.1_cds_WP_002743386.1_897	-0.767175932248758	6.03397913375426	13.3082478903226	0.000264241169733616	0.0131823684676096
NZ_CP020771.1_cds_WP_002743527.1_1828	-1.00387430571543	7.49930220214937	13.3276417817211	0.000261522205912371	0.0131823684676096
NZ_CP020771.1_cds_WP_002737387.1_434	-0.739041588953929	9.0167529144464	13.2671432612172	0.00027009848305048	0.013324858497157
NZ_CP020771.1_cds_WP_002741466.1_1275	0.783577561955593	8.36638395676977	13.1095674196758	0.00029379151826665	0.0143344433088344
NZ_CP020771.1_cds_WP_002744697.1_2206	1.10302074296205	8.75963314458009	13.0277494335725	0.000306909157338819	0.0146524371890791
NZ_CP020771.1_cds_2291	-1.89060546050054	0.570965278964805	13.0286108577317	0.000306768016768934	0.0146524371890791
NZ_CP020771.1_cds_WP_002748435.1_441	-1.3982667701562	8.9753768652862	12.811862408093	0.00034442853735861	0.0159298198528357
NZ_CP020771.1_cds_WP_036402829.1_2473	1.38331644503652	6.22003674521189	12.8242164900171	0.000342161761123314	0.0159298198528357
NZ_CP020771.1_cds_WP_002748643.1_2850	1.46442620354961	3.20962782872115	12.8217514599184	0.000342612850068402	0.0159298198528357
NZ_CP020771.1_cds_WP_002731952.1_585	-0.603319262871302	5.54148983238496	12.7488618828893	0.000356225857707479	0.0163055959610434
NZ_CP020771.1_cds_WP_002743088.1_3059	0.748737299158441	7.55092807762612	12.6916327665251	0.000367295412092586	0.0164726427241524
NZ_CP020771.1_cds_WP_002744967.1_4610	-0.91754524393864	4.95556123142219	12.699874563284	0.00036568010461248	0.0164726427241524
NZ_CP020771.1_cds_WP_002749646.1_4088	0.976319888956442	4.23066328150891	12.6291421718368	0.000379779413353369	0.0166952534187026
NZ_CP020771.1_cds_WP_002733084.1_4193	-0.669555952948597	9.2751209315235	12.6400124017012	0.000377577473427003	0.0166952534187026
NZ_CP020771.1_cds_WP_002742227.1_3220	-1.11173838640602	3.22365428973427	12.5868558532058	0.000388469101409454	0.0169098314731174
NZ_CP020771.1_cds_WP_084989785.1_35	0.713115651108164	8.26377066960113	12.5482415294472	0.000396579321393088	0.0169308864133203
NZ_CP020771.1_cds_WP_036401580.1_631	-0.823506640170443	2.86741398575847	12.5614901201296	0.000393777630799965	0.0169308864133203
NZ_CP020771.1_cds_WP_002737834.1_4348	-0.820831590338455	6.90152025347599	12.4774856036986	0.00041188622794847	0.0174169033532496
NZ_CP020771.1_cds_WP_002742563.1_151	-0.668280444036062	6.51916266271252	12.3930854117042	0.000430926612460067	0.0175533409112174
NZ_CP020771.1_cds_WP_002734920.1_1143	-0.63191066561674	3.63858839030752	12.4160786819037	0.000425653077881151	0.0175533409112174
NZ_CP020771.1_cds_WP_002741283.1_1367	2.3402815809566	2.55580013574851	12.4438664145545	0.000419366736352284	0.0175533409112174
NZ_CP020771.1_cds_WP_002743955.1_2063	-0.913574543596185	8.58142782588728	12.3976351738149	0.000429877913105971	0.0175533409112174
NZ_CP020771.1_cds_WP_002749317.1_677	1.08866466611395	4.90068923329105	12.3315959416665	0.000445355488417283	0.0179761669870249
NZ_CP020771.1_cds_WP_002743970.1_2068	1.09234833012279	8.47400979349838	12.290635883322	0.000455236605421416	0.0181112452627283
NZ_CP020771.1_cds_WP_002746167.1_2954	0.715031938971185	7.98749347281821	12.2839913735376	0.000456860240861614	0.0181112452627283
NZ_CP020771.1_cds_WP_002742844.1_2887	1.38526424017744	3.97376469863551	12.1984311696737	0.000478297221556656	0.0187932713602792
NZ_CP020771.1_cds_WP_002743851.1_2003	-0.866279355366876	3.85255374190236	12.0872629741483	0.000507674453520083	0.0197725839792032
NZ_CP020771.1_cds_WP_002744504.1_4355	-0.799748658428412	6.70192092579307	11.9908009969293	0.000534638050030032	0.0206416777576812
NZ_CP020771.1_cds_WP_080612720.1_1940	-0.586313381670869	7.74717992751809	11.9394914476178	0.000549564788410364	0.0210350660391553
NZ_CP020771.1_cds_WP_002742489.1_118	-0.564602096255646	6.75953718248323	11.7618008972643	0.000604587025705396	0.0225562278615071
NZ_CP020771.1_cds_WP_036399673.1_1279	1.3781179411066	4.6138854124482	11.7463468194489	0.000609627780040732	0.0225562278615071
NZ_CP020771.1_cds_WP_002743107.1_3069	-0.629217167937836	3.73051862898915	11.7923730942563	0.00059473873490914	0.0225562278615071
NZ_CP020771.1_cds_WP_231828526.1_3800	-0.65438343749418	4.12182870662402	11.7660236126055	0.000603217011750803	0.0225562278615071
NZ_CP020771.1_cds_WP_002742368.1_51	-1.48046317266889	13.9084400286986	11.6324370305513	0.000648115836188591	0.023782101757664
NZ_CP020771.1_cds_WP_084989881.1_1824	-0.582771418148042	6.55432157731324	11.615761668983	0.000653952518676789	0.0237995834665979
NZ_CP020771.1_cds_WP_002743139.1_3086	5.54190851951961	3.59514414424423	11.5906993230394	0.000662824818974079	0.0239263593190643
NZ_CP020771.1_cds_WP_002743541.1_1839	0.734682395993254	5.22695112982224	11.5236202033875	0.000687174363462589	0.0246052755949508
NZ_CP020771.1_cds_WP_002740576.1_4392	-0.756412395430309	4.83957183854562	11.4213489903073	0.000726049595813754	0.0257892816433045
NZ_CP020771.1_cds_554	-0.586453825935858	7.53663780982513	11.3757248565881	0.000744101814447528	0.0258185749790138
NZ_CP020771.1_cds_WP_084989826.1_662	-0.970286901118103	4.9565981146331	11.3607277184675	0.000750134273038914	0.0258185749790138
NZ_CP020771.1_cds_WP_004157660.1_2468	-0.562000751848725	6.95212464682677	11.3688439997611	0.000746863465487248	0.0258185749790138
NZ_CP020771.1_cds_WP_051048451.1_4205	-0.887634167304595	3.7509296757401	11.3636526779641	0.000748953868995082	0.0258185749790138
NZ_CP020771.1_cds_WP_002741320.1_1350	0.99597553352278	7.81744883753004	11.3315039612121	0.000762031599957855	0.0260263100293298
NZ_CP020771.1_cds_WP_002748045.1_347	1.58888234358708	3.34030676189301	11.2755039731047	0.00078536530940108	0.0266184883491664
NZ_CP020771.1_cds_WP_002742007.1_3341	-0.718015544389716	6.20259441697833	11.1915782346975	0.000821694250116188	0.0276388065948172
NZ_CP020771.1_cds_WP_002745782.1_1616	1.22034677948799	6.41299910911304	11.1734603377887	0.000829757248976331	0.0277001668079317
NZ_CP020771.1_cds_WP_036403093.1_548	-0.663445653697981	5.1634065506474	11.0831959730431	0.000871135302240038	0.028864483148849
NZ_CP020771.1_cds_WP_002746802.1_2590	-0.914678892819764	4.61660528105517	11.0592382741898	0.000882463905307084	0.0290232573300996
NZ_CP020771.1_cds_WP_002741129.1_1449	0.586280236062666	5.8655223724811	11.0157036171588	0.000903432261349234	0.0292791185429971
NZ_CP020771.1_cds_WP_002746190.1_2941	0.553576165898318	5.76866027395138	11.0205070502381	0.000901094192462914	0.0292791185429971
NZ_CP020771.1_cds_WP_002745369.1_632	-0.806964501046711	4.59504442098081	10.9881946634093	0.000916940867884287	0.0294050745982413
NZ_CP020771.1_cds_WP_036399676.1_1278	1.14181763768452	8.93119248119734	10.9808856294154	0.000920564272332329	0.0294050745982413
NZ_CP020771.1_cds_WP_036399780.1_4260	0.68093168496554	6.67771855709839	10.9397855953787	0.000941210604488452	0.0298498220280623
NZ_CP020771.1_cds_WP_002742833.1_2894	1.12471712621706	6.56302874093023	10.888150451478	0.00096781421925666	0.0304758520106352
NZ_CP020771.1_cds_WP_080612703.1_4199	0.771200245942532	6.76572748332151	10.8665074839768	0.000979190134028319	0.030616930951308
NZ_CP020771.1_cds_WP_002743467.1_924	-0.710265114222199	9.9351714495438	10.815501750753	0.00100653742397989	0.0306932540786694
NZ_CP020771.1_cds_WP_002739844.1_1840	0.768848427075902	5.90447428769146	10.81045915567	0.00100928267916345	0.0306932540786694
NZ_CP020771.1_cds_WP_002747456.1_3843	-0.820696455184661	10.8611393303595	10.8152252892125	0.00100668773744309	0.0306932540786694
NZ_CP020771.1_cds_WP_036399846.1_4144	1.09559521811637	4.49180900267943	10.8255879423658	0.00100106900460157	0.0306932540786694
NZ_CP020771.1_cds_917	2.17934657772721	2.54388442345053	10.7859379254846	0.00102274069203864	0.0307554435555418
NZ_CP020771.1_cds_2836	0.838956115219116	5.26081091813233	10.7815257068761	0.00102518145185139	0.0307554435555418
NZ_CP020771.1_cds_WP_002740417.1_795	-0.718528134414621	4.3152712179483	10.7022983334415	0.00107002525032107	0.0316574760328239
NZ_CP020771.1_cds_WP_002748346.1_2472	1.62439223195812	3.14317028016634	10.6908978824552	0.00107663938760279	0.0316574760328239
NZ_CP020771.1_cds_WP_002744110.1_4043	-0.636674790814058	4.80617042740097	10.7020786976957	0.00107015228610809	0.0316574760328239
NZ_CP020771.1_cds_WP_002735315.1_4356	0.68042998132431	6.85756501403096	10.6760075485722	0.00108534055696278	0.031703368900755
NZ_CP020771.1_cds_WP_002746713.1_2628	1.79149965317784	4.2339473138864	10.661316304344	0.00109399510416554	0.0317473089051961
NZ_CP020771.1_cds_WP_002748436.1_442	-1.2841175510428	7.97662348282743	10.5792926669802	0.0011436140765618	0.0329717305190545
NZ_CP020771.1_cds_WP_002742215.1_3224	-0.837232271311894	7.9446177419511	10.5450262406643	0.00116501168305247	0.0333719475661481
NZ_CP020771.1_cds_3310	5.59937125261083	0.00479186845650445	10.5229708609558	0.00117899795389815	0.0335560956109475
NZ_CP020771.1_cds_WP_036400372.1_3711	-0.827081453495053	3.94224831323412	10.4806004998541	0.00120634539899744	0.0341157552327938
NZ_CP020771.1_cds_WP_002741433.1_1295	-0.827771209989705	14.675079798512	10.4663433660983	0.0012156911141512	0.0341624591571602
NZ_CP020771.1_cds_WP_002742333.1_32	0.95707931273786	6.51257174951113	10.3743027091465	0.00127781398605104	0.0345440302306208
NZ_CP020771.1_cds_WP_002748886.1_531	0.903376048951427	9.72269186326667	10.3676792981446	0.001282406492788	0.0345440302306208
NZ_CP020771.1_cds_WP_002741598.1_1212	-0.758160453643073	5.0975238205754	10.4196583417025	0.00124680958127399	0.0345440302306208
NZ_CP020771.1_cds_WP_002745930.1_1685	-0.938811005127062	6.89316415056487	10.3657737366229	0.00128373085316496	0.0345440302306208
NZ_CP020771.1_cds_WP_002734386.1_2757	-0.874823654545402	11.5752267745405	10.3684635059647	0.00128186187208131	0.0345440302306208
NZ_CP020771.1_cds_WP_002746198.1_2935	1.77614665537736	2.2792972376046	10.4067434000571	0.00125555969047032	0.0345440302306208
NZ_CP020771.1_cds_3922	0.550462879071875	4.3872180130878	10.3854105852672	0.00127014939717463	0.0345440302306208
NZ_CP020771.1_cds_WP_002743866.1_2009	-0.604179387729953	5.54600680951631	10.2940685765271	0.00133458501621307	0.0350624702484381
NZ_CP020771.1_cds_WP_110980694.1_2963	0.848797889497405	3.26031950513146	10.3180587397526	0.00131734781495738	0.0350624702484381
NZ_CP020771.1_cds_WP_004157110.1_3010	3.24068569102981	1.99014480201151	10.2962374734571	0.00133301729610716	0.0350624702484381
NZ_CP020771.1_cds_WP_002743182.1_3126	-0.91679333794215	4.67802832015649	10.3111574119984	0.00132228327831336	0.0350624702484381
NZ_CP020771.1_cds_WP_002746955.1_1787	-0.503504683144018	7.04556387715423	10.2502595846863	0.00136665368128713	0.0354850429527185
NZ_CP020771.1_cds_3923	-0.624867504746082	3.91641696953987	10.2582405893418	0.00136075392712156	0.0354850429527185
NZ_CP020771.1_cds_WP_002747177.1_3605	1.09494444903923	2.82251042313734	10.2066343744912	0.00139936320710837	0.0361230967416348
NZ_CP020771.1_cds_WP_002746174.1_2948	-0.854470995958903	4.56513953154206	10.1926880797608	0.00140998624706215	0.0361869302714217
NZ_CP020771.1_cds_WP_002735746.1_2972	-0.564496653518961	6.71203196668652	10.1506732976729	0.0014424854875955	0.0368082503731266
NZ_CP020771.1_cds_WP_157953272.1_904	-0.618709641079898	3.66789371141721	10.1244581952262	0.0014631466220734	0.0369111988750334
NZ_CP020771.1_cds_WP_002747608.1_1743	0.610489740217386	5.33731994115799	10.1305978596006	0.00145828099958181	0.0369111988750334
NZ_CP020771.1_cds_WP_036401828.1_1699	1.13966941806857	2.8632169800674	10.0929182452262	0.00148840209069827	0.0371264341724737
NZ_CP020771.1_cds_WP_002743834.1_1994	0.548939898942504	5.2166877053226	10.0984713582907	0.00148392365467121	0.0371264341724737
NZ_CP020771.1_cds_3918	-5.12932154309141	0.384149040145933	10.0616878161882	0.00151384476311336	0.037550115911862
NZ_CP020771.1_cds_3189	-1.12611644396401	1.57530992233024	10.0237415980598	0.00154535221027992	0.0381186878535712
NZ_CP020771.1_cds_WP_002746578.1_2710	1.02742092845853	3.15870035743166	9.94622128227024	0.00161179903714256	0.039538053728801
NZ_CP020771.1_cds_WP_036397110.1_3542	-0.866487493721441	9.94209677487384	9.92358069101549	0.00163174626626853	0.0398074363858916
NZ_CP020771.1_cds_WP_002745098.1_307	-0.998391191048234	2.68112741388209	9.83611396904274	0.00171118620302699	0.0413091661518927
NZ_CP020771.1_cds_WP_004157445.1_1002	1.29972209854546	5.74171783094957	9.83533459930976	0.00171191139007844	0.0413091661518927
NZ_CP020771.1_cds_WP_002736767.1_2532	0.730988054300736	8.00507935119731	9.8011712459577	0.00174400757678561	0.0416311486071403
NZ_CP020771.1_cds_WP_002742891.1_3714	-0.555750014858585	6.29800948426671	9.80186668716711	0.00174334817366613	0.0416311486071403
NZ_CP020771.1_cds_WP_002748642.1_2849	1.29853336067567	5.52334304589718	9.77589201171738	0.00176814918189125	0.0419817238908938
NZ_CP020771.1_cds_WP_002775371.1_879	0.741257725888727	7.03136394404219	9.75571162279661	0.00178766429180154	0.0420492052540276
NZ_CP020771.1_cds_WP_002743749.1_1956	-0.893128926545204	7.50892626274361	9.74384704668972	0.00179923947849079	0.0420492052540276
NZ_CP020771.1_cds_WP_002742841.1_2889	0.972651285702843	7.2232212974139	9.74368006568636	0.00179940292753722	0.0420492052540276
NZ_CP020771.1_cds_WP_036402960.1_4480	-0.697653104804062	5.66107203256158	9.67898339087623	0.00186387730799562	0.0433278285209452
NZ_CP020771.1_cds_WP_036402182.1_2659	0.639475360252545	4.99389774315046	9.66183396496109	0.00188135710252358	0.0435063829958579
NZ_CP020771.1_cds_WP_002774365.1_3109	-0.501141914692105	4.91431780378333	9.65215776447986	0.00189129293860549	0.0435095370332039
NZ_CP020771.1_cds_WP_002740418.1_794	-0.723658432140906	4.10142303687641	9.61760034674464	0.00192721386343982	0.0441073688333649
NZ_CP020771.1_cds_WP_002743735.1_1951	0.686500877009145	6.96404261467493	9.59607489611778	0.0019499374254417	0.0443985752254417
NZ_CP020771.1_cds_WP_002744418.1_1052	0.767182839053136	6.35276936771812	9.58250813430753	0.00196439867575891	0.0444996434712733
NZ_CP020771.1_cds_WP_002745275.1_222	1.03423374404291	7.16843816993765	9.54473170437445	0.0020052413492981	0.0449697107563307
NZ_CP020771.1_cds_WP_002744476.1_3440	0.745007121586201	9.00535260843003	9.54458098024793	0.00200540602021475	0.0449697107563307
NZ_CP020771.1_cds_WP_002747727.1_4740	-0.514085326535515	5.6684803902182	9.51959482938014	0.00203289460146622	0.0453570453794472
NZ_CP020771.1_cds_WP_002748049.1_349	1.37698464821632	2.93702693059147	9.49002305227922	0.0020659222517039	0.0458634739878265
NZ_CP020771.1_cds_WP_110980713.1_4685	0.563500082116144	5.59850617903996	9.46562788666743	0.00209357760318548	0.04624619183156
NZ_CP020771.1_cds_WP_002745957.1_1710	-0.62719914596068	6.3207787504882	9.43757288602548	0.00212584642882126	0.0467265254651801
NZ_CP020771.1_cds_WP_084989898.1_1976	-0.520598051041747	4.51578518355221	9.38933549052638	0.00218251299861647	0.0472066565197649
NZ_CP020771.1_cds_WP_084989943.1_2436	-0.69576946227639	14.2340714286341	9.3828742771445	0.00219021874843954	0.0472066565197649
NZ_CP020771.1_cds_WP_036401128.1_4346	-0.72711364677609	5.89074425309322	9.39380472768711	0.0021771990060835	0.0472066565197649
NZ_CP020771.1_cds_WP_002738845.1_4607	-0.796842892605907	6.31576704514072	9.38542931242471	0.0021871682779991	0.0472066565197649
NZ_CP020771.1_cds_WP_084989902.1_2013	-0.638058748139726	4.97340283384258	9.36031396691009	0.00221734160725351	0.0475603707063073
NZ_CP020771.1_cds_WP_002742599.1_185	-0.55926552340776	8.62955003135726	9.31505606480768	0.00227278424780295	0.0480531526678338
NZ_CP020771.1_cds_WP_002733535.1_1240	0.81906870093604	5.07100212199904	9.31960091693002	0.0022671536817048	0.0480531526678338
NZ_CP020771.1_cds_WP_002745872.1_1663	-0.756590081665181	7.04074077428425	9.32745112375423	0.00225746145713694	0.0480531526678338
NZ_CP020771.1_cds_WP_004158653.1_79	-0.750613036836213	5.20969680097136	9.25630620597754	0.00234685887797963	0.0493841394228889
NZ_CP020771.1_cds_WP_002746815.1_2584	0.727008756453003	5.79554232321416	9.24631915020481	0.00235969250468099	0.0494199750980359
NZ_CP020771.1_cds_3030	-1.15987311844313	2.49197011695374	9.23232454856456	0.00237779583265961	0.0495653215822004
