## Supplementary_Data for "Diel changes in the expression of a marker gene and candidate genes for intracellular amorphous CaCO_3_ biomineralization in *Microcystis*": PCC7806_Contrasts_Interest_Matrix.txt

Contrasts	(Intercept)	Timet2	Timet3	Timet4	Timet5	Timet6	Timet7	Timet8	ReplicaterB	ReplicaterC
[t1-t2]	0	-1	0	0	0	0	0	0	0	0
[t1-t3]	0	0	-1	0	0	0	0	0	0	0
[t1-t4]	0	0	0	-1	0	0	0	0	0	0
[t1-t5]	0	0	0	0	-1	0	0	0	0	0
[t1-t6]	0	0	0	0	0	-1	0	0	0	0
[t1-t7]	0	0	0	0	0	0	-1	0	0	0
[t1-t8]	0	0	0	0	0	0	0	-1	0	0
[t2-t3]	0	1	-1	0	0	0	0	0	0	0
[t2-t4]	0	1	0	-1	0	0	0	0	0	0
[t2-t5]	0	1	0	0	-1	0	0	0	0	0
[t2-t6]	0	1	0	0	0	-1	0	0	0	0
[t2-t7]	0	1	0	0	0	0	-1	0	0	0
[t2-t8]	0	1	0	0	0	0	0	-1	0	0
[t3-t4]	0	0	1	-1	0	0	0	0	0	0
[t3-t5]	0	0	1	0	-1	0	0	0	0	0
[t3-t6]	0	0	1	0	0	-1	0	0	0	0
[t3-t7]	0	0	1	0	0	0	-1	0	0	0
[t3-t8]	0	0	1	0	0	0	0	-1	0	0
[t4-t5]	0	0	0	1	-1	0	0	0	0	0
[t4-t6]	0	0	0	1	0	-1	0	0	0	0
[t4-t7]	0	0	0	1	0	0	-1	0	0	0
[t4-t8]	0	0	0	1	0	0	0	-1	0	0
[t5-t6]	0	0	0	0	1	-1	0	0	0	0
[t5-t7]	0	0	0	0	1	0	-1	0	0	0
[t5-t8]	0	0	0	0	1	0	0	-1	0	0
[t6-t7]	0	0	0	0	0	1	-1	0	0	0
[t6-t8]	0	0	0	0	0	1	0	-1	0	0
[t7-t8]	0	0	0	0	0	0	1	-1	0	0
