## Supplementary_Data for "Diel changes in the expression of a marker gene and candidate genes for intracellular amorphous CaCO_3_ biomineralization in *Microcystis*": PCC7806_GLM_Model.txt

Contrasts	(Intercept)	Timet2	Timet3	Timet4	Timet5	Timet6	Timet7	Timet8	ReplicaterB	ReplicaterC
t1_rA	1	0	0	0	0	0	0	0	0	0
t2_rA	1	1	0	0	0	0	0	0	0	0
t3_rA	1	0	1	0	0	0	0	0	0	0
t4_rA	1	0	0	1	0	0	0	0	0	0
t5_rA	1	0	0	0	1	0	0	0	0	0
t6_rA	1	0	0	0	0	1	0	0	0	0
t7_rA	1	0	0	0	0	0	1	0	0	0
t8_rA	1	0	0	0	0	0	0	1	0	0
t1_rB	1	0	0	0	0	0	0	0	1	0
t2_rB	1	1	0	0	0	0	0	0	1	0
t3_rB	1	0	1	0	0	0	0	0	1	0
t4_rB	1	0	0	1	0	0	0	0	1	0
t5_rB	1	0	0	0	1	0	0	0	1	0
t6_rB	1	0	0	0	0	1	0	0	1	0
t7_rB	1	0	0	0	0	0	1	0	1	0
t8_rB	1	0	0	0	0	0	0	1	1	0
t1_rC	1	0	0	0	0	0	0	0	0	1
t2_rC	1	1	0	0	0	0	0	0	0	1
t3_rC	1	0	1	0	0	0	0	0	0	1
t4_rC	1	0	0	1	0	0	0	0	0	1
t5_rC	1	0	0	0	1	0	0	0	0	1
t6_rC	1	0	0	0	0	1	0	0	0	1
t7_rC	1	0	0	0	0	0	1	0	0	1
t8_rC	1	0	0	0	0	0	0	1	0	1
