## Supplementary_Tables for "Diel changes in the expression of a marker gene and candidate genes for intracellular amorphous CaCO_3_ biomineralization in *Microcystis*": Table_S1_Paiwise_differenttimepoints.xlsx

### Sheet: Feuil1
		t2_D (9 am)	t3_D (12 am)	t4_D (4 pm)	t5_D (8 pm)	t6_N (10 pm)	t7_N (2 am)	t8_N (7 am; d+1)
	t1_N (7 am)	2.0e-03**	1.7e-03**	1.4e-03**	1.1e-03**	0.081	0.7	0.33
	t2_D		0.34	0.78	0.19	0.058	6.5e-03**	2.0e-03**
	t3_D			0.23	0.062	2.8e-02*	3.9e-03**	1.9e-03**
	t4_D				0.25	0.071	8.1e-03**	1.3e-03**
	t5_D					0.16	1.7e-02*	4.9e-04**
	t6_N						0.07	0.056
	t7_N							0.87
