## Supplementary_Tables for "Diel changes in the expression of a marker gene and candidate genes for intracellular amorphous CaCO_3_ biomineralization in *Microcystis*": Table_S4_CCM_Ca-kb.xlsx

### Sheet: CCM
(a) CCM families		Figure 3 (t8_N/t3_D)		Figure 6		NCBI						deepnog
		log2(FC)	P-value	rho_ccyA	P-value	gene_ID	RefSeq accession	protein length (aa)	locus_tag	NCBI annotation	gene name	COG accession	Confidence	COG functional category	COG annotation			PDB representative
ndhF3	NDH-1(3) complex	-2.56	1.57e-18	-0.94	5.27e-12	NZ_CP020771.1_cds_WP_002743517.1_723	WP_002743517.1	617	BH695_RS03760	NAD(P)H-quinone oxidoreductase subunit F		COG1009	1	C	Membrane H+-translocase/NADH:ubiquinone oxidoreductase subunit 5 (chain L)/Multisubunit Na+/H+ antiporter, MnhA subunit	NuoL	NADH dehydrogenase	3RKO
ecaB	CA_beta	NA	NA	0.1	0.64	NZ_CP020771.1_cds_WP_002743518.1_724	WP_002743518.1	241	BH695_RS03765	carbonic anhydrase		COG0288	1	P	Carbonic anhydrase	CynT		1EKJ
ndhD3	NDH-1(3) complex	-1.67	1.798e-05	-0.71	8.94e-05	NZ_CP020771.1_cds_WP_002743521.1_725	WP_002743521.1	516	BH695_RS03770	NADH-quinone oxidoreductase subunit M		COG1008	1	C	NADH:ubiquinone oxidoreductase subunit 4 (chain M)	NuoM	NADH dehydrogenase	6HUM
cupA	NDH-1(3) complex	-2.04	4.55e-07	-0.7	0.00014	NZ_CP020771.1_cds_WP_002743522.1_726	WP_002743522.1	431	BH695_RS03775	CO2 hydration protein		COG3408	0.29	G	Glycogen debranching enzyme (alpha-1,6-glucosidase)	GDB1		5D06
cupB	NDH-1(4) complex	-1.41	1.22e-12	-0.94	1.07e-11	NZ_CP020771.1_cds_WP_002749584.1_467	WP_002749584.1	376	BH695_RS02390	CO2 hydration protein		COG1653	0.69	G	ABC-type glycerol-3-phosphate transport system, periplasmic component	UgpB		2Z8D
ccaA	CA_beta	-3.85	2.39e-25	-0.95	3.43e-12	NZ_CP020771.1_cds_WP_004156944.1_2335	WP_004156944.1	282	BH695_RS12285	carbonic anhydrase		COG0288	1	P	Carbonic anhydrase	CynT		1EKJ
ndhD4	NDH-1(4) complex	-0.7	0.015	-0.19	0.37	NZ_CP020771.1_cds_WP_002748343.1_2475	WP_002748343.1	490	BH695_RS13045	NADH-quinone oxidoreductase subunit M		COG1008	1	C	NADH:ubiquinone oxidoreductase subunit 4 (chain M)	NuoM	NADH dehydrogenase	6HUM
ndhF4	NDH-1(4) complex	-1.03	0.00069	-0.47	0.021	NZ_CP020771.1_cds_WP_002746889.1_2558	WP_002746889.1	632	BH695_RS13470	NAD(P)H-quinone oxidoreductase subunit F		COG1009	0.99	C	Membrane H+-translocase/NADH:ubiquinone oxidoreductase subunit 5 (chain L)/Multisubunit Na+/H+ antiporter, MnhA subunit	NuoL	NADH dehydrogenase	3RKO
		0.71	0.00062	0.64	0.00068	NZ_CP020771.1_cds_WP_002744018.1_3980	WP_002744018.1	683	BH695_RS20910	NAD(P)H-quinone oxidoreductase subunit 5		COG1009	1	C	Membrane H+-translocase/NADH:ubiquinone oxidoreductase subunit 5 (chain L)/Multisubunit Na+/H+ antiporter, MnhA subunit	NuoL	NADH dehydrogenase	3RKO
		-4.52	7.5771e-89	-0.91	9.517e-10	NZ_CP020771.1_cds_WP_002745994.1_2501	WP_002745994.1	553	BH695_RS13175	NAD(P)H-quinone oxidoreductase subunit 4		COG1008	1	C	NADH:ubiquinone oxidoreductase subunit 4 (chain M)	NuoM	NADH dehydrogenase	6HUM
		2.28	1.1177e-16	0.52	0.0085	NZ_CP020771.1_cds_WP_002778562.1_3769	WP_002778562.1	527	BH695_RS19780	photosynthetic/respiratory NAD(P)H-quinone oxidoreductase subunit D1	ndhD1	COG1008	1	C	NADH:ubiquinone oxidoreductase subunit 4 (chain M)	NuoM	NADH dehydrogenase	6HUM
cmpA	BCT1	-1.5	0.013	-0.53	0.0074	NZ_CP020771.1_cds_WP_002746987.1_3397	WP_002746987.1	452	BH695_RS17825	CmpA/NrtA family ABC transporter substrate-binding protein		COG0715	0.99	P	ABC-type nitrate/sulfonate/bicarbonate transport system, periplasmic component	TauA		2X26
cmpB	BCT1	-1.28	0.015	-0.48	0.019	NZ_CP020771.1_cds_WP_002746989.1_3398	WP_002746989.1	276	BH695_RS17830	nitrate ABC transporter permease	ntrB	COG0600	1	P	ABC-type nitrate/sulfonate/bicarbonate transport system, permease component	TauC
cmpC	BCT1	0.97	1.31e-08	0.88	1.6e-08	NZ_CP020771.1_cds_WP_002746991.1_3399	WP_002746991.1	672	BH695_RS17835	nitrate ABC transporter ATP-binding protein		COG1116	1	P	ABC-type nitrate/sulfonate/bicarbonate transport system, ATPase component	TauB
cmpD	BCT1	0.6	0.00025	0.79	5.18e-06	NZ_CP020771.1_cds_WP_002746993.1_3400	WP_002746993.1	279	BH695_RS17840	nitrate ABC transporter ATP-binding protein		COG1116	1	P	ABC-type nitrate/sulfonate/bicarbonate transport system, ATPase component	TauB
		-2.03	1.382e-07	-0.75	2.059e-05	NZ_CP020771.1_cds_WP_002740621.1_4428	WP_002740621.1	440	BH695_RS23245	CmpA/NrtA family ABC transporter substrate-binding protein		COG0715	0.99	P	ABC-type nitrate/sulfonate/bicarbonate transport system, periplasmic component	TauA		2X26
		-2.65	5.4661e-17	-0.91	4.049e-10	NZ_CP020771.1_cds_WP_002740623.1_4429	WP_002740623.1	275	BH695_RS23250	nitrate ABC transporter permease	ntrB	COG0600	1	P	ABC-type nitrate/sulfonate/bicarbonate transport system, permease component	TauC
		-2.16	1.611e-09	-0.83	5.363e-07	NZ_CP020771.1_cds_WP_002740627.1_4430	WP_002740627.1	668	BH695_RS23255	nitrate ABC transporter ATP-binding protein		COG1116	1	P	ABC-type nitrate/sulfonate/bicarbonate transport system, ATPase component	TauB
		-1.36	8.396e-05	-0.77	9.751e-06	NZ_CP020771.1_cds_WP_002740629.1_4431	WP_002740629.1	332	BH695_RS23260	nitrate ABC transporter ATP-binding protein		COG1116	1	P	ABC-type nitrate/sulfonate/bicarbonate transport system, ATPase component	TauB
		3.43	2.592e-09	0.81	1.409e-06	NZ_CP020771.1_cds_WP_036401218.1_2210	WP_036401218.1	420	BH695_RS11570	sulfonate ABC transporter substrate-binding protein		COG0715	0.99	P	ABC-type nitrate/sulfonate/bicarbonate transport system, periplasmic component	TauA		2X26
		2.57	1.0355e-21	0.81	1.539e-06	NZ_CP020771.1_cds_WP_036402231.1_2596	WP_036402231.1	256	BH695_RS13675	ABC transporter permease		COG0600	1	P	ABC-type nitrate/sulfonate/bicarbonate transport system, permease component	TauC
bicA1	BicA	-1.02	3.91e-06	-0.37	0.079	NZ_CP020771.1_cds_WP_002746092.1_3483	WP_002746092.1	564	BH695_RS18285	SulP family inorganic anion transporter		COG0659	1	P	Sulfate permease or related transporter, MFS superfamily	SUL1		3NY7
		4.26	3.168e-35	0.92	2.311e-10	NZ_CP020771.1_cds_WP_002746175.1_2947	WP_002746175.1	562	BH695_RS15500	solute carrier family 26 protein		COG0659	1	P	Sulfate permease or related transporter, MFS superfamily	SUL1		3NY7
ecaA	CA_alpha	-1.01	0.00094	-0.63	0.001	NZ_CP020771.1_cds_WP_002740328.1_4729	WP_002740328.1	242	BH695_RS24805	carbonic anhydrase family protein		COG3338	1	P	Carbonic anhydrase	Cah		1KOP

### Sheet: Ca transport
(b) Ca transport families		Figure 3 (t8_N/t3_D)		Figure 6		NCBI						deepnog
		log2(FC)	P-value	rho_ccyA	P-value	gene_ID	RefSeq accession	protein length (aa)	locus_tag	NCBI annotation	gene name	COG accession	Confidence	COG functional category	COG annotation		PDB representative
active transport	Ca2+_ATPase	-2.52	3.21e-16	-0.89	6.52e-09	NZ_CP020771.1_cds_WP_002740698.1_4456	WP_002740698.1	926	BH695_RS23395	cation-translocating P-type ATPase		COG0474	1	P	Magnesium-transporting ATPase (P-type)	MgtA	1IWO
active transport	Ca2+_ATPase	1.96	7.9e-32	0.94	1.84e-11	NZ_CP020771.1_cds_WP_002746259.1_2907	WP_002746259.1	928	BH695_RS15295	cation-translocating P-type ATPase		COG0474	1	P	Magnesium-transporting ATPase (P-type)	MgtA	1IWO
		2.02	6.677e-14	0.8	2.6e-06	NZ_CP020771.1_cds_WP_036399246.1_4719	WP_036399246.1	910	BH695_RS24755	cation-transporting P-type ATPase		COG0474	1	P	Magnesium-transporting ATPase (P-type)	MgtA	1IWO
active transport	apnhaP	1.65	5.37e-14	0.97	9.28e-15	NZ_CP020771.1_cds_WP_002748548.1_4513	WP_002748548.1	622	BH695_RS23685	sodium:proton antiporter		COG0569	0.97	PT	Trk/Ktr K+ transport system regulatory component TrkA/KtrA/KtrC, RCK domain	TrkA	4XTT
		1.01	3.027e-05	0.7	0.00016	NZ_CP020771.1_cds_WP_002742509.1_131	WP_002742509.1	674	BH695_RS00650	potassium channel protein		COG0569	0.99	PT	Trk/Ktr K+ transport system regulatory component TrkA/KtrA/KtrC, RCK domain	TrkA	4XTT
		2.77	1.163e-09	0.78	7.943e-06	NZ_CP020771.1_cds_WP_002743635.1_1914	WP_002743635.1	568	BH695_RS10010	NAD-binding protein		COG0569	0.99	PT	Trk/Ktr K+ transport system regulatory component TrkA/KtrA/KtrC, RCK domain	TrkA	4XTT
		2.16	1.0657e-17	0.92	1.302e-10	NZ_CP020771.1_cds_WP_002744445.1_1034	WP_002744445.1	352	BH695_RS05385	potassium channel protein		COG0569	0.99	PT	Trk/Ktr K+ transport system regulatory component TrkA/KtrA/KtrC, RCK domain	TrkA	4XTT
		-3.11	2.4159e-23	-0.94	5.558e-12	NZ_CP020771.1_cds_WP_002765468.1_2778	WP_002765468.1	229	BH695_RS14610	TrkA family potassium uptake protein		COG0569	0.99	PT	Trk/Ktr K+ transport system regulatory component TrkA/KtrA/KtrC, RCK domain	TrkA	4XTT
		1.22	1.056e-12	0.93	4.283e-11	NZ_CP020771.1_cds_WP_036400386.1_3724	WP_036400386.1	351	BH695_RS19545	potassium channel protein		COG0569	0.99	PT	Trk/Ktr K+ transport system regulatory component TrkA/KtrA/KtrC, RCK domain	TrkA	4XTT
		0.56	0.0019	0.64	0.0007	NZ_CP020771.1_cds_WP_002731783.1_1736	WP_002731783.1	238	BH695_RS09060	TrkA family potassium uptake protein		COG0569	0.99	PT	Trk/Ktr K+ transport system regulatory component TrkA/KtrA/KtrC, RCK domain	TrkA	4XTT
active transport	apnhaP	0.84	1.858e-07	0.89	3.89e-09	NZ_CP020771.1_cds_WP_002747589.1_1737	WP_002747589.1	542	BH695_RS09065	sodium:proton antiporter		COG0025	1	P	NhaP-type Na+/H+ or K+/H+ antiporter	NhaP	4CZB
active transport	apnhaP	-0.71	8.062e-05	-0.81	1.6e-06	NZ_CP020771.1_cds_WP_004157018.1_2316	WP_004157018.1	523	BH695_RS12185	Na+/H+ antiporter		COG0025	1	P	NhaP-type Na+/H+ or K+/H+ antiporter	NhaP	4CZB
active transport	apnhaP	NA	NA	0.16	0.44	NZ_CP020771.1_cds_WP_002741990.1_3349	WP_002741990.1	521	BH695_RS17590	sodium:proton antiporter		COG0025	0.99	P	NhaP-type Na+/H+ or K+/H+ antiporter	NhaP	4CZB
active transport	UPF0016	1.14	6.864e-05	0.56	0.0044	NZ_CP020771.1_cds_WP_002732425.1_4224	WP_002732425.1	91	BH695_RS22190	TMEM165/GDT1 family protein		COG2119	0.99	R	Putative Ca2+/H+ antiporter, TMEM165/GDT1 family	Gdt1
active transport	UPF0016	2.43	9.23e-17	0.81	1.83e-06	NZ_CP020771.1_cds_WP_002741725.1_4225	WP_002741725.1	110	BH695_RS22195	TMEM165/GDT1 family protein		COG2119	0.99	R	Putative Ca2+/H+ antiporter, TMEM165/GDT1 family	Gdt1
active transport	antiport_Ca-H	NA	NA	-0.056	0.8	NZ_CP020771.1_cds_WP_002743985.1_2086	WP_002743985.1	362	BH695_RS10925	calcium/proton exchanger	cax	COG0387	1	P	Cation (Ca2+/Na+/K+)/H+ antiporter ChaA	ChaA	4KJS
active transport	antiport_Ca-H	-1.22	0.0028	-0.71	0.00011	NZ_CP020771.1_cds_WP_002735957.1_3376	WP_002735957.1	361	BH695_RS17720	calcium/proton exchanger	cax	COG0387	1	P	Cation (Ca2+/Na+/K+)/H+ antiporter ChaA	ChaA	4KJS
active transport	antiport_Ca-H	1.28	1.84e-11	0.94	1.23e-11	NZ_CP020771.1_cds_WP_084990074.1_4273	WP_084990074.1	369	BH695_RS22445	calcium/proton exchanger	cax	COG0387	1	P	Cation (Ca2+/Na+/K+)/H+ antiporter ChaA	ChaA	4KJS
passive transport	mechanosensible channel	0.58	0.00076	0.67	0.00033	NZ_CP020771.1_cds_WP_230457627.1_2490	WP_230457627.1	588	BH695_RS13115	mechanosensitive ion channel family protein		COG0668	0.65	M	Small-conductance mechanosensitive channel	MscS	2OAU
passive transport	mechanosensible channel	-1.03	0.00014	-0.8	2.74e-06	NZ_CP020771.1_cds_WP_002745082.1_318	WP_002745082.1	436	BH695_RS01615	mechanosensitive ion channel		COG3264	0.99	M	Small-conductance mechanosensitive channel MscK	MscK
		-1.03	0.002	-0.51	0.011	NZ_CP020771.1_cds_WP_002744050.1_3988	WP_002744050.1	353	BH695_RS20960	mechanosensitive ion channel family protein		COG3264	0.84	M	Small-conductance mechanosensitive channel MscK	MscK
		NA	NA	-0.46	0.025	NZ_CP020771.1_cds_WP_036400122.1_136	WP_036400122.1	560	BH695_RS00675	mechanosensitive ion channel family protein		COG3264	0.99	M	Small-conductance mechanosensitive channel MscK	MscK
		-2.85	3.0682e-17	-0.9	1.264e-09	NZ_CP020771.1_cds_WP_194033148.1_3011	WP_194033148.1	583	BH695_RS15845	mechanosensitive ion channel family protein		COG3264	0.99	M	Small-conductance mechanosensitive channel MscK	MscK
passive transport	hBI-1	1.49	2.22e-13	0.84	3.45e-07	NZ_CP020771.1_cds_WP_002742487.1_117	WP_002742487.1	242	BH695_RS00590	Bax inhibitor-1 family protein		COG0670	1	P	Integral membrane protein YbhL, putative Ca2+ regulator, Bax inhibitor (BI-1)/TMBIM family	YbhL	4PGR
